# Vancomycin impairs macrophage fungal killing by disrupting mitochondrial morphology and function

**DOI:** 10.1101/2024.06.25.600580

**Authors:** Ebrima Bojang, Lozan Sheriff, Man Shun Fu, Chloe Wellings, Ketema Abdissa, Victoria Stavrou, Callum Clark, Andrew D. Southam, Warwick B. Dunn, David Bending, Jose R. Hombrebueno, Ilse Jacobsen, Sarah Dimeloe, Rebecca A. Hall, Rebecca A. Drummond

## Abstract

Vancomycin is a widely prescribed antibiotic used in the treatment of Gram-positive bacterial infections. We recently showed that this antibiotic disrupted protective anti-fungal immune responses via microbiome dysbiosis, enhancing susceptibility to invasive candidiasis. Antibiotics are an independent risk factor for developing this life-threatening fungal infection, but whether microbiota-independent mechanisms also drive this association is not clear. Here, we show that vancomycin directly impairs macrophage responses to *Candida albicans*, the main causative agent of invasive candidiasis. Vancomycin-treated macrophages were less able to kill *C. albicans* despite normal phagocytosis rates and were hyper-inflammatory and more likely to die during infection. We found that vancomycin bound to macrophage mitochondria, leading to depolarisation, reduced respiratory capacity and a hyper-fragmented morphology associated with increased ROS production. Taken together, this work demonstrates direct effects of vancomycin on mammalian immune cells, helping us to understand pro-inflammatory effects of this drug and how it promotes susceptibility to life-threatening fungal infection.
