## Supplementary material for "Vancomycin impairs macrophage fungal killing by disrupting mitochondrial morphology and function": Table S2

### Sheet: DEG_control_filtered
ensembl_gene_id	baseMean	log2FoldChange	lfcSE	pvalue	padj	external_gene_name
ENSMUSG00000024014	757.891	2.26909	0.209033	8.53e-29	8.79e-25	Pim1
ENSMUSG00000003541	878.348	3.12466	0.313555	5.58e-26	2.88e-22	Ier3
ENSMUSG00000038508	2403.64	3.03912	0.309613	3.29e-25	1.13e-21	Gdf15
ENSMUSG00000058427	2952.15	4.96645	0.514434	6.97e-24	1.8e-20	Cxcl2
ENSMUSG00000043421	1369.42	2.32676	0.25349	1.62e-21	3.34e-18	Hilpda
ENSMUSG00000052837	1478.48	1.78436	0.194067	2.09e-21	3.59e-18	Junb
ENSMUSG00000015312	252.006	1.99923	0.261337	1.01e-15	1.48e-12	Gadd45b
ENSMUSG00000052684	1066.24	1.29775	0.170665	2.44e-15	3.14e-12	Jun
ENSMUSG00000043953	213.244	3.47123	0.492826	3.07e-15	3.52e-12	Ccrl2
ENSMUSG00000018899	583.743	2.07506	0.28826	2.78e-14	2.87e-11	Irf1
ENSMUSG00000021025	5043.16	2.24746	0.31786	5.57e-14	5.22e-11	Nfkbia
ENSMUSG00000035828	163.08	2.08633	0.299486	1.44e-13	1.23e-10	Pim3
ENSMUSG00000024401	365.849	2.85049	0.432179	2.78e-13	2.2e-10	Tnf
ENSMUSG00000038894	115.965	2.06971	0.341998	5.73e-11	4.22e-08	Irs2
ENSMUSG00000034640	207.891	1.64894	0.271047	6.2e-11	4.26e-08	Tiparp
ENSMUSG00000032515	53.623	2.82067	0.514048	2.74e-10	1.77e-07	Csrnp1
ENSMUSG00000038393	253.623	-1.51207	0.264899	6.85e-10	4.15e-07	Txnip
ENSMUSG00000056501	285.108	1.53097	0.277577	2.04e-09	1.13e-06	Cebpb
ENSMUSG00000029401	451.38	1.2018	0.213655	2.09e-09	1.13e-06	Rilpl2
ENSMUSG00000020423	178.005	1.80919	0.339333	4.43e-09	2.17e-06	Btg2
ENSMUSG00000020644	2067.53	1.22963	0.224338	4.41e-09	2.17e-06	Id2
ENSMUSG00000019970	109.386	1.61823	0.312604	1.19e-08	5.57e-06	Sgk1
ENSMUSG00000058755	100.681	2.0786	0.413964	1.67e-08	7.47e-06	Osm
ENSMUSG00000026628	703.426	1.00212	0.188093	2.04e-08	8.76e-06	Atf3
ENSMUSG00000030256	364.659	1.09168	0.207348	2.17e-08	8.94e-06	Bhlhe41
ENSMUSG00000040435	70.9957	2.3987	0.496986	2.35e-08	9.17e-06	Ppp1r15a
ENSMUSG00000038612	967.175	0.860845	0.160108	2.4e-08	9.17e-06	Mcl1
ENSMUSG00000027368	139.355	1.90212	0.38824	3.71e-08	1.36e-05	Dusp2
ENSMUSG00000030142	188.372	2.0929	0.447016	7.89e-08	2.8e-05	Clec4e
ENSMUSG00000053113	40.4609	3.764	0.960655	1e-07	3.33e-05	Socs3
ENSMUSG00000026360	1016.15	-0.976837	0.193791	9.88e-08	3.33e-05	Rgs2
ENSMUSG00000045312	497.453	1.04921	0.21738	2.24e-07	6.99e-05	Lhfpl2
ENSMUSG00000016496	75.9005	1.62452	0.360771	2.94e-07	8.93e-05	Cd274
ENSMUSG00000015396	118.349	1.84965	0.419304	3.29e-07	9.7e-05	Cd83
ENSMUSG00000022893	6.2349	4.46297	1.51505	3.9e-07	0.000111546	Adamts1
ENSMUSG00000000628	613.489	1.50524	0.341863	5.14e-07	0.000143131	Hk2
ENSMUSG00000044786	489.584	1.36447	0.309538	6.31e-07	0.000171201	Zfp36
ENSMUSG00000035356	116.99	2.46161	0.665598	1.1e-06	0.000290225	Nfkbiz
ENSMUSG00000030103	142.431	1.55221	0.383881	1.69e-06	0.000434264	Bhlhe40
ENSMUSG00000020108	41.2385	1.85336	0.482718	2.05e-06	0.000516518	Ddit4
ENSMUSG00000001627	422.143	1.07233	0.255743	2.45e-06	0.00060223	Ifrd1
ENSMUSG00000038179	364.02	0.861287	0.204262	3.53e-06	0.000844405	Slamf7
ENSMUSG00000015839	764.606	0.781364	0.183535	3.6e-06	0.000844405	Nfe2l2
ENSMUSG00000030156	7.94296	3.46196	1.9065	3.85e-06	0.000882087	Cd69
ENSMUSG00000032487	17.6843	2.66247	0.947236	4.27e-06	0.000956815	Ptgs2
ENSMUSG00000005125	101.971	1.17179	0.300774	4.66e-06	0.00102161	Ndrg1
ENSMUSG00000038418	186.066	1.69941	0.479615	5.06e-06	0.00108621	Egr1
ENSMUSG00000104654	33.3907	2.15921	0.716084	6.91e-06	0.00135585	Gm43814
ENSMUSG00000037868	197.639	1.2151	0.326832	6.67e-06	0.00135585	Egr2
ENSMUSG00000056962	67.0934	1.18069	0.316134	6.79e-06	0.00135585	Jmjd6
ENSMUSG00000021281	2501.16	1.01199	0.262896	6.97e-06	0.00135585	Tnfaip2
ENSMUSG00000024750	315.901	0.887541	0.224926	6.87e-06	0.00135585	Zfand5
ENSMUSG00000026821	219.98	1.6151	0.472919	7.35e-06	0.00140363	Ralgds
ENSMUSG00000052056	74.2804	-1.23668	0.343744	8.43e-06	0.00157905	Zfp217
ENSMUSG00000026773	82.1318	1.36748	0.400285	1.01e-05	0.00186688	Pfkfb3
ENSMUSG00000033863	83.7971	1.13835	0.319437	1.06e-05	0.0019097	Klf9
ENSMUSG00000020400	275.62	0.904986	0.242458	1.08e-05	0.00191379	Tnip1
ENSMUSG00000019850	79.2971	1.54041	0.480184	1.2e-05	0.00209618	Tnfaip3
ENSMUSG00000029380	39.9386	2.71051	1.5537	1.3e-05	0.00223414	Cxcl1
ENSMUSG00000027995	186.986	1.51722	0.480591	1.35e-05	0.00228758	Tlr2
ENSMUSG00000031504	172.208	1.09466	0.317458	1.42e-05	0.00232371	Rab20
ENSMUSG00000035004	614.415	0.753705	0.204157	1.42e-05	0.00232371	Igsf6
ENSMUSG00000063524	115.27	1.17091	0.35363	1.64e-05	0.0026372	Eno1
ENSMUSG00000050914	48.755	1.87443	0.690894	1.68e-05	0.00267193	Ankrd37
ENSMUSG00000020611	707.639	0.715273	0.198435	1.73e-05	0.00270265	Gna13
ENSMUSG00000003382	244.442	0.87959	0.258969	2.12e-05	0.00326134	Etv3
ENSMUSG00000018930	807.987	1.44378	0.504294	2.42e-05	0.00367586	Ccl4
ENSMUSG00000042745	121.909	-1.21071	0.403728	2.65e-05	0.0039546	Id1
ENSMUSG00000090213	273.616	0.580066	0.178847	3.37e-05	0.00496652	Tmem189
ENSMUSG00000097855	50.5545	1.33247	0.501554	3.84e-05	0.00555445	A930007I19Rik
ENSMUSG00000040128	126.803	1.08488	0.37896	3.88e-05	0.00555445	Pnrc1
ENSMUSG00000041966	60.7288	-1.00912	0.348378	4.06e-05	0.00573974	Dcaf17
ENSMUSG00000000982	660.97	1.31821	0.522236	4.74e-05	0.00660333	Ccl3
ENSMUSG00000026012	224.654	0.78179	0.265266	4.85e-05	0.00665975	Cd28
ENSMUSG00000045382	85.9172	1.2118	0.479046	5.4e-05	0.00732173	Cxcr4
ENSMUSG00000074622	731.286	-0.583533	0.201652	5.74e-05	0.00767889	Mafb
ENSMUSG00000016528	195.025	0.707645	0.250018	6.08e-05	0.00803271	Mapkapk2
ENSMUSG00000036390	136.548	0.85322	0.312907	6.28e-05	0.0081554	Gadd45a
ENSMUSG00000026358	1587.33	0.605198	0.21412	6.33e-05	0.0081554	Rgs1
ENSMUSG00000032238	69.1661	1.08689	0.460974	8.09e-05	0.010294	Rora
ENSMUSG00000022951	168.698	1.04903	0.447579	8.65e-05	0.0108461	Rcan1
ENSMUSG00000037580	78.9351	1.00958	0.425611	8.73e-05	0.0108461	Gch1
ENSMUSG00000056529	795.093	0.510376	0.197528	8.85e-05	0.010862	Ptafr
ENSMUSG00000022346	21.0423	-1.44498	0.7863	9.8e-05	0.01188	Myc
ENSMUSG00000020120	871.676	0.600623	0.245128	0.000109404	0.0131132	Plek
ENSMUSG00000037410	125.986	0.711781	0.299316	0.000116644	0.0136313	Tbc1d2b
ENSMUSG00000038332	118.076	-0.736629	0.31183	0.000117367	0.0136313	Sesn1
ENSMUSG00000027905	17.4104	-1.4176	0.827767	0.000117694	0.0136313	Ddx20
ENSMUSG00000031444	50.2042	1.21477	0.675942	0.000145698	0.0166873	F10
ENSMUSG00000079334	46.9323	0.918838	0.44458	0.000149401	0.0169233	Naa80
ENSMUSG00000014599	75.2162	1.16186	0.639195	0.000153026	0.0171456	Csf1
ENSMUSG00000024190	210.693	1.19525	0.684187	0.000159751	0.0177067	Dusp1
ENSMUSG00000037204	111.252	-0.706236	0.333163	0.000170066	0.0186493	Atg101
ENSMUSG00000022126	80.5879	1.35944	1.11444	0.000189371	0.0205478	Acod1
ENSMUSG00000035164	30.7921	1.16284	0.753319	0.000215287	0.0231165	Zc3h12c
ENSMUSG00000047881	104.344	0.667083	0.342189	0.000224273	0.0238331	Rell1
ENSMUSG00000061887	88.1246	0.723213	0.377898	0.000227478	0.0239269	Ssbp3
ENSMUSG00000042265	29.5311	1.25037	0.999441	0.000238316	0.0248138	Trem1
ENSMUSG00000090877	23.1733	1.18436	1.17562	0.00028083	0.0279631	Hspa1b
ENSMUSG00000041716	33.1642	1.03294	0.693318	0.000282127	0.0279631	Gm20604
ENSMUSG00000027829	307.169	0.553891	0.30097	0.000275857	0.0279631	Ccnl1
ENSMUSG00000024792	25.6368	-1.05009	0.701993	0.000272634	0.0279631	Zfpl1
ENSMUSG00000101013	16.5459	-1.18759	0.978132	0.000277868	0.0279631	A630072M18Rik
ENSMUSG00000020572	177.927	0.541439	0.308552	0.000317425	0.0308681	Nampt
ENSMUSG00000030780	25.9937	-1.11479	0.888622	0.000315009	0.0308681	Rusf1
ENSMUSG00000023990	27.1949	0.895129	0.5858	0.000328493	0.0316458	Tfeb
ENSMUSG00000045502	33.9057	1.06849	1.22575	0.000342475	0.0325334	Hcar2
ENSMUSG00000039967	143.47	0.731914	0.449089	0.000346312	0.0325334	Zfp292
ENSMUSG00000044162	439.929	0.608024	0.359852	0.000347174	0.0325334	Tnip3
ENSMUSG00000030847	229.541	-0.427448	0.256854	0.000355972	0.0330573	Bag3
ENSMUSG00000028793	410.117	0.576226	0.345245	0.000363818	0.0334843	Rnf19b
ENSMUSG00000032300	95.4471	0.711883	0.443734	0.000367541	0.0335276	1700017B05Rik
ENSMUSG00000030162	13.6596	0.854365	1.33343	0.0003874	0.0350291	Olr1
ENSMUSG00000018476	28.7336	1.04162	1.08633	0.000405188	0.0363189	Kdm6b
ENSMUSG00000026031	288.855	0.677662	0.435863	0.000410606	0.0364873	Cflar
ENSMUSG00000015837	1281.23	0.482572	0.303148	0.000417965	0.0368238	Sqstm1
ENSMUSG00000021820	40.4264	-0.865006	0.628435	0.000423701	0.0370128	Camk2g
ENSMUSG00000018217	626.808	0.261054	0.18984	0.000480059	0.0415836	Pmp22
ENSMUSG00000010067	145.728	0.585013	0.419139	0.000578783	0.0494854	Rassf1
ENSMUSG00000022680	80.538	-0.588521	0.422729	0.000580882	0.0494854	Pdxdc1

### Sheet: DEG_vanco_filtered
ensembl_gene_id	baseMean	log2FoldChange	lfcSE	pvalue	padj	external_gene_name
ENSMUSG00000024014	757.891	2.40548	0.212847	5.94e-32	7.48e-28	Pim1
ENSMUSG00000058427	2952.15	5.66022	0.512294	1.86e-29	1.17e-25	Cxcl2
ENSMUSG00000038508	2403.64	3.3105	0.312186	1.49e-28	6.24e-25	Gdf15
ENSMUSG00000003541	878.348	3.32499	0.315544	3.17e-28	9.98e-25	Ier3
ENSMUSG00000052837	1478.48	1.94971	0.19422	3.05e-25	7.68e-22	Junb
ENSMUSG00000043421	1369.42	2.47988	0.26007	5.6e-24	1.18e-20	Hilpda
ENSMUSG00000052684	1066.24	1.45898	0.168891	8.21e-19	1.48e-15	Jun
ENSMUSG00000024401	365.849	3.49046	0.439667	1.55e-17	2.44e-14	Tnf
ENSMUSG00000043953	213.244	3.88862	0.485047	2.39e-17	3.35e-14	Ccrl2
ENSMUSG00000018899	583.743	2.26528	0.295235	1.4e-16	1.76e-13	Irf1
ENSMUSG00000035828	163.08	2.26254	0.306685	1.36e-15	1.52e-12	Pim3
ENSMUSG00000015312	252.006	1.97332	0.26245	1.44e-15	1.52e-12	Gadd45b
ENSMUSG00000021025	5043.16	2.34058	0.32781	6.02e-15	5.84e-12	Nfkbia
ENSMUSG00000029401	451.38	1.52622	0.211611	6.41e-14	5.77e-11	Rilpl2
ENSMUSG00000104654	33.3907	5.36425	0.760185	1.1e-13	9.21e-11	Gm43814
ENSMUSG00000032487	17.6843	6.62224	1.02025	2e-12	1.58e-09	Ptgs2
ENSMUSG00000030256	364.659	1.37742	0.206615	4.24e-12	3.15e-09	Bhlhe41
ENSMUSG00000026628	703.426	1.24654	0.188044	6.74e-12	4.72e-09	Atf3
ENSMUSG00000030142	188.372	2.67284	0.473754	5.76e-11	3.82e-08	Clec4e
ENSMUSG00000034226	45.9871	2.35667	0.418829	1.22e-10	7.7e-08	Rhov
ENSMUSG00000056501	285.108	1.62363	0.273479	2.39e-10	1.43e-07	Cebpb
ENSMUSG00000038393	253.623	-1.50413	0.260085	8.18e-10	4.69e-07	Txnip
ENSMUSG00000034640	207.891	1.51967	0.264916	1.03e-09	5.66e-07	Tiparp
ENSMUSG00000020644	2067.53	1.28671	0.221697	1.09e-09	5.71e-07	Id2
ENSMUSG00000001627	422.143	1.40822	0.247435	1.71e-09	8.64e-07	Ifrd1
ENSMUSG00000024750	315.901	1.20991	0.213935	2.67e-09	1.29e-06	Zfand5
ENSMUSG00000042265	29.5311	3.77177	0.743578	3.07e-09	1.43e-06	Trem1
ENSMUSG00000035356	116.99	3.26601	0.681646	6.5e-09	2.83e-06	Nfkbiz
ENSMUSG00000038612	967.175	0.896322	0.166495	6.52e-09	2.83e-06	Mcl1
ENSMUSG00000026360	1016.15	-1.06738	0.19658	8.37e-09	3.52e-06	Rgs2
ENSMUSG00000000628	613.489	1.74134	0.333498	9.29e-09	3.78e-06	Hk2
ENSMUSG00000027368	139.355	1.9695	0.390321	1.07e-08	4.21e-06	Dusp2
ENSMUSG00000027829	307.169	1.06143	0.198033	1.19e-08	4.56e-06	Ccnl1
ENSMUSG00000036390	136.548	1.30679	0.247639	1.88e-08	6.97e-06	Gadd45a
ENSMUSG00000037868	197.639	1.55667	0.303493	2.51e-08	9.03e-06	Egr2
ENSMUSG00000058755	100.681	2.01498	0.419082	2.96e-08	1.04e-05	Osm
ENSMUSG00000019970	109.386	1.55397	0.307504	3.67e-08	1.25e-05	Sgk1
ENSMUSG00000026358	1587.33	0.877426	0.175724	4.42e-08	1.47e-05	Rgs1
ENSMUSG00000019850	79.2971	2.00081	0.438816	9.6e-08	3.1e-05	Tnfaip3
ENSMUSG00000029380	39.9386	4.90495	1.149	1.32e-07	4.15e-05	Cxcl1
ENSMUSG00000038894	115.965	1.58205	0.338105	1.9e-07	5.84e-05	Irs2
ENSMUSG00000038179	364.02	0.966608	0.206711	2.5e-07	7.51e-05	Slamf7
ENSMUSG00000044786	489.584	1.40652	0.303329	3.17e-07	9.3e-05	Zfp36
ENSMUSG00000022126	80.5879	3.3153	0.872231	3.76e-07	0.000102967	Acod1
ENSMUSG00000040435	70.9957	2.12955	0.516095	3.71e-07	0.000102967	Ppp1r15a
ENSMUSG00000015396	118.349	1.82378	0.418345	3.62e-07	0.000102967	Cd83
ENSMUSG00000030103	142.431	1.63455	0.370781	4.91e-07	0.000128781	Bhlhe40
ENSMUSG00000045312	497.453	0.997668	0.226255	7.77e-07	0.000199863	Lhfpl2
ENSMUSG00000028214	8.53934	4.98796	1.54619	8.79e-07	0.000221588	Gem
ENSMUSG00000028793	410.117	1.00393	0.230771	9.76e-07	0.000241025	Rnf19b
ENSMUSG00000072620	646.327	1.20708	0.284283	1.55e-06	0.000374805	Slfn2
ENSMUSG00000044468	107.849	1.70227	0.437325	2.14e-06	0.000507741	Tent5c
ENSMUSG00000090877	23.1733	3.09074	1.07952	3.7e-06	0.000862833	Hspa1b
ENSMUSG00000032515	53.623	1.86836	0.534672	3.94e-06	0.000902019	Csrnp1
ENSMUSG00000079334	46.9323	1.2835	0.331313	4.26e-06	0.000959015	Naa80
ENSMUSG00000021770	273.626	0.879066	0.230523	4.59e-06	0.000998256	Samd8
ENSMUSG00000020120	871.676	0.753563	0.200159	4.55e-06	0.000998256	Plek
ENSMUSG00000027995	186.986	1.60038	0.453688	6.08e-06	0.00129866	Tlr2
ENSMUSG00000021701	205.516	0.97955	0.262302	6.25e-06	0.00131273	Plk2
ENSMUSG00000024190	210.693	1.72082	0.522932	7.82e-06	0.00161575	Dusp1
ENSMUSG00000005057	160.312	1.39373	0.398626	8.85e-06	0.00179773	Sh2b2
ENSMUSG00000042354	343.288	0.638751	0.181863	9.28e-06	0.00185643	Gnl3
ENSMUSG00000021281	2501.16	0.971345	0.282837	1.26e-05	0.00248866	Tnfaip2
ENSMUSG00000026821	219.98	1.52829	0.486475	1.41e-05	0.00272991	Ralgds
ENSMUSG00000024095	158.195	0.785487	0.238248	1.58e-05	0.00302414	Hnrnpll
ENSMUSG00000044162	439.929	0.881213	0.271947	1.86e-05	0.00349999	Tnip3
ENSMUSG00000016496	75.9005	1.25949	0.415768	2.41e-05	0.0044628	Cd274
ENSMUSG00000018930	807.987	1.43307	0.498573	2.5e-05	0.00453527	Ccl4
ENSMUSG00000051427	5.03427	-3.12376	2.26874	2.52e-05	0.00453527	Ccdc157
ENSMUSG00000026031	288.855	1.00259	0.340906	3.31e-05	0.00588146	Cflar
ENSMUSG00000020611	707.639	0.635942	0.222203	4.1e-05	0.00717936	Gna13
ENSMUSG00000038806	129.85	0.806179	0.290088	4.56e-05	0.00786382	Sde2
ENSMUSG00000020133	52.9528	-1.08199	0.398165	4.66e-05	0.00792788	2310011J03Rik
ENSMUSG00000014599	75.2162	1.38444	0.558767	4.81e-05	0.0080723	Csf1
ENSMUSG00000000982	660.97	1.3091	0.517181	4.93e-05	0.0080723	Ccl3
ENSMUSG00000035004	614.415	0.652482	0.235986	4.89e-05	0.0080723	Igsf6
ENSMUSG00000020275	125.711	1.17258	0.447036	5.02e-05	0.00810911	Rel
ENSMUSG00000041773	91.1131	-1.21522	0.487089	5.83e-05	0.00929139	Enc1
ENSMUSG00000032691	145.788	0.984199	0.377646	5.9e-05	0.00929907	Nlrp3
ENSMUSG00000045502	33.9057	2.12638	1.43591	5.98e-05	0.00930214	Hcar2
ENSMUSG00000021280	15.3028	1.8333	1.04915	6.1e-05	0.00937681	Exoc3l4
ENSMUSG00000023030	228.517	0.634998	0.24	6.2e-05	0.00940593	Slc11a2
ENSMUSG00000045664	25.8428	2.2421	1.68651	6.3e-05	0.00945296	Cdc42ep2
ENSMUSG00000079144	16.4975	-1.92578	1.19771	6.4e-05	0.00948606	A130010J15Rik
ENSMUSG00000027398	88.1108	1.95618	1.43561	8.14e-05	0.0119211	Il1b
ENSMUSG00000021125	5.86095	2.06139	2.24109	8.54e-05	0.0123069	Arg2
ENSMUSG00000027737	57.666	1.41354	0.707837	8.67e-05	0.0123069	Slc7a11
ENSMUSG00000020572	177.927	0.646506	0.26347	8.69e-05	0.0123069	Nampt
ENSMUSG00000097855	50.5545	1.18574	0.53815	9.18e-05	0.0127169	A930007I19Rik
ENSMUSG00000021453	128.502	0.952686	0.40565	9.12e-05	0.0127169	Gadd45g
ENSMUSG00000097715	53.979	1.13247	0.511673	9.63e-05	0.0131912	Gpr137b-ps
ENSMUSG00000032000	54.4264	1.25985	0.606648	9.91e-05	0.0133048	Birc3
ENSMUSG00000031504	172.208	0.900017	0.389026	9.93e-05	0.0133048	Rab20
ENSMUSG00000038418	186.066	1.24906	0.603599	0.00010159	0.0134751	Egr1
ENSMUSG00000073242	70.721	0.921659	0.404737	0.000104074	0.0136607	Dnmt3aos
ENSMUSG00000022951	168.698	1.01987	0.459522	0.000106423	0.0138252	Rcan1
ENSMUSG00000023034	100.663	1.4025	0.833718	0.000127398	0.0162155	Nr4a1
ENSMUSG00000078122	364.974	-0.810107	0.369805	0.000126854	0.0162155	F630028O10Rik
ENSMUSG00000050914	48.755	1.37985	0.824905	0.000133801	0.0168603	Ankrd37
ENSMUSG00000040128	126.803	0.922335	0.439284	0.00013818	0.0172397	Pnrc1
ENSMUSG00000056708	697.652	0.585018	0.264674	0.000140774	0.0173911	Ier5
ENSMUSG00000051379	4.30045	1.41808	2.14599	0.000157256	0.0192387	Flrt3
ENSMUSG00000106149	15.1382	1.57264	1.53696	0.000173763	0.0210537	Gm43430
ENSMUSG00000050022	98.1717	0.990953	0.529757	0.000185343	0.0222429	Amz1
ENSMUSG00000008348	1412.2	0.404583	0.178963	0.000187509	0.0222906	Ubc
ENSMUSG00000020108	41.2385	1.13084	0.663909	0.000195184	0.0229861	Ddit4
ENSMUSG00000053113	40.4609	1.43401	1.29827	0.000202384	0.0233538	Socs3
ENSMUSG00000064289	49.5364	1.14068	0.688097	0.000203638	0.0233538	Tank
ENSMUSG00000028645	353.989	0.717984	0.370385	0.000203867	0.0233538	Slc2a1
ENSMUSG00000060477	160.34	0.698753	0.374065	0.000232885	0.0264377	Irak2
ENSMUSG00000022876	185.268	0.594351	0.312044	0.000235852	0.0265354	Samsn1
ENSMUSG00000020184	530.14	0.565701	0.312914	0.000287051	0.03201	Mdm2
ENSMUSG00000074030	53.7756	-0.788844	0.469092	0.000301254	0.0332991	Exoc8
ENSMUSG00000097418	3.05807	0.999779	1.82204	0.000327221	0.0355458	Mir155hg
ENSMUSG00000035397	29.7384	-0.978091	0.655882	0.000325063	0.0355458	Klf16
ENSMUSG00000056529	795.093	0.391009	0.204847	0.000335026	0.0360825	Ptafr
ENSMUSG00000026121	82.2504	-0.80002	0.518373	0.000375775	0.0401283	Sema4c
ENSMUSG00000027845	16.7564	-1.08587	1.04821	0.000399892	0.0423448	Dclre1b
ENSMUSG00000044768	107.097	-0.606569	0.381821	0.000408131	0.0428572	Macir
ENSMUSG00000035105	19.9147	1.08035	1.13897	0.00041665	0.0433902	Egln3
ENSMUSG00000015837	1281.23	0.459221	0.278786	0.000438774	0.0453196	Sqstm1
ENSMUSG00000030595	135.622	0.69948	0.468507	0.000449543	0.0460544	Nfkbib
ENSMUSG00000020300	225.403	0.566899	0.367462	0.000459695	0.0467146	Cpeb4
ENSMUSG00000051413	70.713	0.773901	0.542451	0.000468778	0.0467869	Plagl2
ENSMUSG00000035992	337.056	0.422609	0.256637	0.000471545	0.0467869	Fnip1
ENSMUSG00000074743	16.0859	-1.03639	1.2309	0.000464678	0.0467869	Thbd
ENSMUSG00000020032	27.5139	-0.927777	0.743311	0.000479946	0.0472485	Nuak1
ENSMUSG00000006818	695.259	0.485916	0.312569	0.000494149	0.0482695	Sod2
