## Supplementary material for "Vancomycin impairs macrophage fungal killing by disrupting mitochondrial morphology and function": Table S3

### Sheet: Sheet1
Shared genes	Unique_control	Unique_vanco
A930007I19Rik	1700017B05Rik	Rhov
Acod1	A630072M18Rik	Gem
Ankrd37	Adamts1	Slfn2
Atf3	Atg101	Tent5c
Bhlhe40	Bag3	Samd8
Bhlhe41	Btg2	Plk2
Ccl3	Camk2g	Sh2b2
Ccl4	Cd28	Gnl3
Ccnl1	Cd69	Hnrnpll
Ccrl2	Cxcr4	Ccdc157
Cd274	Dcaf17	Sde2
Cd83	Ddx20	2310011J03Rik
Cebpb	Eno1	Rel
Cflar	Etv3	Enc1
Clec4e	F10	Nlrp3
Csf1	Gch1	Exoc3l4
Csrnp1	Gm20604	Slc11a2
Cxcl1	Id1	Cdc42ep2
Cxcl2	Jmjd6	A130010J15Rik
Ddit4	Kdm6b	Il1b
Dusp1	Klf9	Arg2
Dusp2	Mafb	Slc7a11
Egr1	Mapkapk2	Gadd45g
Egr2	Myc	Gpr137b-ps
Gadd45a	Ndrg1	Birc3
Gadd45b	Nfe2l2	Dnmt3aos
Gdf15	Olr1	F630028O10Rik
Gm43814	Pdxdc1	Nr4a1
Gna13	Pfkfb3	Ier5
Hcar2	Pmp22	Flrt3
Hilpda	Rassf1	Gm43430
Hk2	Rell1	Amz1
Hspa1b	Rora	Ubc
Id2	Rusf1	Tank
Ier3	Sesn1	Slc2a1
Ifrd1	Ssbp3	Irak2
Igsf6	Tbc1d2b	Samsn1
Irf1	Tfeb	Mdm2
Irs2	Tmem189	Exoc8
Jun	Tnip1	Klf16
Junb	Zc3h12c	Mir155hg
Lhfpl2	Zfp217	Sema4c
Mcl1	Zfp292	Dclre1b
Naa80	Zfpl1	Macir
Nampt		Egln3
Nfkbia		Nfkbib
Nfkbiz		Cpeb4
Osm		Thbd
Pim1		Plagl2
Pim3		Fnip1
Plek		Nuak1
Pnrc1		Sod2
Ppp1r15a
Ptafr
Ptgs2
Rab20
Ralgds
Rcan1
Rgs1
Rgs2
Rilpl2
Rnf19b
Sgk1
Slamf7
Socs3
Sqstm1
Tiparp
Tlr2
Tnf
Tnfaip2
Tnfaip3
Tnip3
Trem1
Txnip
Zfand5
Zfp36
